# deMULTIplex2: robust sample demultiplexing for scRNA-seq

**DOI:** 10.1101/2023.04.11.536275

**Authors:** Qin Zhu, Daniel N. Conrad, Zev J. Gartner

**Affiliations:** University of California San Francisco, Department of Pharmaceutical Chemistry, San Francisco, CA 94158; Chan Zuckerberg Biohub, University of California San Francisco, San Francisco, CA 94158; Center for Cellular Construction, University of California, San Francisco, CA 94158

## Abstract

Single-cell sample multiplexing technologies function by associating sample-specific barcode tags with cell-specific barcode tags, thereby increasing sample throughput, reducing batch effects, and decreasing reagent costs. Computational methods must then correctly associate cell-tags with sample-tags, but their performance deteriorates rapidly when working with datasets that are large, have imbalanced cell numbers across samples, or are noisy due to cross-contamination among sample tags - unavoidable features of many real-world experiments. Here we introduce deMULTIplex2, a mechanism-guided classification algorithm for multiplexed scRNA-seq data that successfully recovers many more cells across a spectrum of challenging datasets compared to existing methods. deMULTIplex2 is built on a statistical model of tag read counts derived from the physical mechanism of tag cross-contamination. Using generalized linear models and expectation-maximization, deMULTIplex2 probabilistically infers the sample identity of each cell and classifies singlets with high accuracy. Using Randomized Quantile Residuals, we show the model fits both simulated and real datasets. Benchmarking analysis suggests that deMULTIplex2 outperforms existing algorithms, especially when handling large and noisy single-cell datasets or those with unbalanced sample compositions.
