## Supplemental Table 1 for "deMULTIplex2: robust sample demultiplexing for scRNA-seq"

### Sheet: Sheet1
Supplemental Table 1. Performance of deMULTIplex2 and other methods on real datasets
McGinnis_8donor_SCMK	precision	recall	f_score
deMULTIplex2	0.969	0.739	0.823
deMULTIplex	0.98	0.614	0.733
demuxEM	0.979	0.627	0.729
GMM_Demux	0.125	0	0
HTODemux	0.979	0.63	0.745
hashedDrops	0.974	0.296	0.434
demuxmix	0.974	0.553	0.686
demuxmix_naive	0.974	0.553	0.686
bff_raw	0.781	0.256	0.379
bff_cluster	0.781	0.759	0.768
McGinnis_8donor_MULTI	precision	recall	f_score
deMULTIplex2	0.998	0.944	0.97
deMULTIplex	0.997	0.944	0.97
demuxEM
GMM_Demux	0.998	0.949	0.973
HTODemux	0.998	0.879	0.935
hashedDrops	0.998	0.914	0.954
demuxmix	0.999	0.943	0.97
demuxmix_naive	0.999	0.943	0.97
bff_raw	0.998	0.957	0.977
bff_cluster	0.998	0.934	0.965
Stoeckius_4cellline	precision	recall	f_score
deMULTIplex2	0.993	0.934	0.962
deMULTIplex	0.997	0.896	0.943
demuxEM	0.992	0.603	0.746
GMM_Demux	0.981	0.87	0.922
HTODemux	0.993	0.807	0.89
hashedDrops	0.998	0.827	0.901
demuxmix	0.995	0.893	0.941
demuxmix_naive	0.996	0.892	0.941
bff_raw	0.979	0.661	0.759
bff_cluster	0.893	0.724	0.771
Stoeckius_8donor	precision	recall	f_score
deMULTIplex2	0.987	0.93	0.957
deMULTIplex	0.985	0.922	0.952
demuxEM	0.982	0.893	0.935
GMM_Demux	0.986	0.904	0.943
HTODemux	0.984	0.905	0.942
hashedDrops	0.985	0.921	0.952
demuxmix	0.988	0.922	0.954
demuxmix_naive	0.988	0.921	0.953
bff_raw	0.985	0.922	0.953
bff_cluster	0.988	0.907	0.946
Gaublomme	precision	recall	f_score
deMULTIplex2	0.97	0.982	0.976
deMULTIplex	0.973	0.967	0.97
demuxEM	0.973	0.97	0.971
GMM_Demux	0.974	0.958	0.965
HTODemux	0.972	0.912	0.941
hashedDrops	0.974	0.965	0.97
demuxmix	0.972	0.971	0.971
demuxmix_naive	0.972	0.967	0.969
bff_raw	0.974	0.961	0.967
bff_cluster	0.971	0.972	0.971
lung_cellline	precision	recall	f_score
deMULTIplex2	0.871	0.891	0.88
deMULTIplex	0.854	0.497	0.621
demuxEM
GMM_Demux	0.626	0.106	0.181
HTODemux	0.902	0.638	0.738
hashedDrops	0.885	0.568	0.663
demuxmix
demuxmix_naive	0.945	0.62	0.743
bff_raw	0.926	0.709	0.791
bff_cluster	0.855	0.901	0.874
BAL1	precision	recall	f_score
deMULTIplex2	0.966	0.857	0.907
deMULTIplex	0.973	0.845	0.904
demuxEM
GMM_Demux	0.977	0.796	0.876
HTODemux	0.972	0.827	0.893
hashedDrops	0.972	0.843	0.901
demuxmix
demuxmix_naive	0.974	0.838	0.901
bff_raw	0.969	0.801	0.875
bff_cluster	0.906	0.95	0.927
BAL2	precision	recall	f_score
deMULTIplex2	0.898	0.774	0.829
deMULTIplex	0.768	0.399	0.431
demuxEM
GMM_Demux	0.896	0.401	0.53
HTODemux	0.888	0.719	0.788
hashedDrops	0.921	0.51	0.609
demuxmix
demuxmix_naive	0.908	0.74	0.814
bff_raw	0.687	0.481	0.537
bff_cluster	0.105	0.136	0.117
BAL3	precision	recall	f_score
deMULTIplex2	0.874	0.706	0.774
deMULTIplex	0.787	0.431	0.509
demuxEM
GMM_Demux	0.936	0.337	0.484
HTODemux	0.862	0.663	0.741
hashedDrops	0.877	0.47	0.569
demuxmix
demuxmix_naive	0.898	0.674	0.766
bff_raw	0.468	0.385	0.405
bff_cluster	0.009	0.015	0.011
